# Fitness cost of vancomycin-resistant *Enterococcus faecium* plasmids associated with hospital infection outbreaks

**DOI:** 10.1101/2021.01.27.428397

**Authors:** Ana P. Tedim, Val F. Lanza, Concepción M. Rodríguez, Ana R. Freitas, Carla Novais, Luísa Peixe, Fernando Baquero, Teresa M. Coque

**Affiliations:** Department of Microbiology, University Hospital Ramón y Cajal, Madrid, Spain; UCIBIO/REQUIMTE. Department of Biological Sciences, Microbiology Laboratory, Faculty of Pharmacy, University of Porto, Porto, Portugal; Centres for Biomedical Research in the Epidemiology and Public Health Network (CIBER-ESP)

**Keywords:** Vancomycin resistant Enterococcus, Fitness cost, Tn*1546*, vancomycin resistance plasmids, Enterococcus faecium

## Abstract

**Background:** Vancomycin resistance is mostly associated with *Enterococcus faecium* due to Tn*1546*-*vanA* located on narrow- and broad-host plasmids of various families. The study’s aim was to analyse the effects of acquiring Tn*1546*-plasmids with proven epidemicity in different bacterial host backgrounds.

**Methods:** Widespread Tn*1546*-plasmids of different families RepA_N (n=5), Inc18 (n=4) and/or pHTβ (n=1), and prototype plasmids RepA_N (pRUM) and Inc18 (pRE25, pIP501) were analysed. Plasmid transferability and fitness cost were assessed using *E. faecium* (GE1, 64/3) and *Enterococcus faecalis* (JH2-2/FA202/UV202) recipient strains. Growth curves (Bioscreen C) and Relative Growth Rates were obtained in presence/absence of vancomycin. Plasmid stability was analysed (300 generations). Whole genome sequencing (Illumina-MiSeq) of non-evolved and evolved strains (GE1/64/3 transconjugants, n=49) was performed. SNP calling (breseq software) of non-evolved strains was used for comparison.

**Results:** All plasmids were successfully transferred to different *E. faecium* clonal backgrounds. Most Tn*1546*-plasmids and Inc18 and RepA_N prototypes reduced host fitness (−2%-18%) while the cost of Tn*1546* expression varied according to the Tn*1546*-variant and the recipient strain (9-49%). Stability of Tn*1546*-plasmids was documented in all cases, often with loss of phenotypic resistance and/or partial plasmid deletions. Point mutations and/or indels associated with essential bacterial functions were observed on the chromosome of evolved strains, some of them linked to increased fitness.

**Conclusions:** The stability of *E. faecium* Tn*1546*-plasmids in the absence of selective pressure and the high intra-species conjugation rates might explain the persistence of vancomycin resistance in *E. faecium* populations despite the significant burden they might impose on bacterial host strains.
