## Supplementary Table S1 for "Fitness cost of vancomycin-resistant *Enterococcus faecium* plasmids associated with hospital infection outbreaks"

### Sheet: Sheet1
																								RCR		Small-theta					RepA_N					Inc18						pHTβ
	Name	Clonal Relation				Origin	Type	Country	Date	AbR		Tn1546	VF			Bacteriocins							Plasmid content	rep14a	rel1	rep18c	rep18	rep18c	rel2	rep6	rep17	rep20	rel3	rel5	TA1	rep1	rep2	rep21	rel6	rel7	TA2	rep22	rel8	Genome	T=37ºC		T=42ºC		RGR
		Clade	BAPS	ST	PFGE					Amp	Van	type	esp	hyl	acm	entA	entB	entP	entL	entQ	bac32	bac43		pRI1	pJS42	pCIZ2	pEF418	pB82	pCIZ2	pAMα1	pRUM	pLG1	pRUM	pAD1	Axe	Inc18	pRE25	pVEF1/2	pEF1	pRE25	ωεζ	pHTβ	pHTβ	size (Kb)	RG	σ	RG	σ	42ºC/37ºC
	EFM14s	B	1.2	178	ASEF-19	Blood	Hospital	ESP	1999	S	S	-											7; 150; 195; 280																					2550.84	1.3035	0.0250	1.4613	0.0333	-12.1%
	EFM9s	B	1.2	85	ASEF-17	Blood	Hospital	ESP	1997	S	S	-											7; 15; 150; 260																					2700.97	1.3310	0.0232	1.4420	0.0270	-8.3%
	EFM10s	B	1.2	178	ASEF-18	Blood	Hospital	ESP	1997	S	S	-											200																					2812.18	1.2845	0.0357	0.9821	0.0405	23.5%
	EFM6s	B	1.2	96	ASEF-32	Blood	Hospital	ESP	2002	S	S	-											5, 7, 15, 160, 420																					2368.05	1.3115	0.0392	1.3815	0.0451	-5.3%
	BM4105SS	B	1.3	172	AS-B	ND	ND	FRA	1985	S	S	-											-																					2444.99	1.0643	0.0144	1.1877	0.0438	-11.6%
	BM4105RF	B	1.3	172	AS-B	ND	ND	FRA	1985	S	S	-											-																					2444.99	1.1317	0.0281	1.2684	0.0383	-12.1%
	EFM17s	A1	2.1a	442	ASEF-39	Blood	Hospital	ESP	2005	S	S	-											50, 60, 70, 100																					2377.77	1.1631	0.0220	1.1907	0.0561	-2.4%
	CEf18.3	A1	2.1a	117	CEfm1	Feaces	Hospital	ESP	2009-2010	R	S	-											7, 10, 25, 255																					2596.00	0.9224	0.0220	0.8868	0.0264	3.8%
	EFM121	A1	2.1a	117	CEfm1	Blood	Hospital	ESP	2010	R	S	-											3, 7, 10, 25, 230																					2361.25	0.8117	0.0157	0.7236	0.0450	10.8%
	EFM108	A1	2.1a	117	CEfm1	Blood	Hospital	ESP	2009	R	S	-											3, 7, 10, 25, 230																					2623.20	0.9101	0.0170	0.8101	0.0536	0.11
	EFM49	A1	2.1a	203	AREF-9	Blood	Hospital	ESP	2006	R	S	-											10; 70; 225; 375; 445																					2782.09	0.9318	0.0376	0.9459	0.0377	-1.5%
	EFM51	A1	2.1a	203	AREF-9.1	Blood	Hospital	ESP	2007	R	S	-											12; 45; 70; 160; 370																					2801.63	1.0258	0.0227	0.9894	0.0333	3.5%
	EFM52	A1	2.1a	266	AREF-10	Blood	Hospital	ESP	2004	R	S	-											150																					ND	1.1467	0.0307	1.2661	0.0415	-10.4%
	VnR20	A1	2.1a	117	CEfm1.3	Orina	Hospital	ESP	2011	R	R	-											7, 10, 25, 265, 370																					2993.50	0.9149	0.0527	0.9430	0.0216	-3.1%
	VnR16	A1	2.1a	117	R	Wound	Hospital	ESP	2008	R	R	New											25, 55																					2702.80	0.7859	0.0185	0.8087	0.0302	-2.9%
	Lin3	A1	2.1a	203	30	ND	Hospital	USA	2004-05	R	R	F											4, 6, 12, 25, 40, 60, 180																					3078.89	1.0185	0.0212	1.0118	0.0151	0.6%
	E1644	A1	2.1a	78	11	Catheter	Hospital	DEU	2002	R	R	A											2, 10, 25, 50, 170, 240																					ND	0.7125	0.0310	ND	ND	ND
	EFM2s	A1	3.3a1	18	ASEF-9	Blood	Hospital	ESP	1996	S	S	-											190																					2727.50	1.1564	0.0223	1.2524	0.0330	-8.3%
	EFM25s	A1	3.3a1	18	ASEF-12	Blood	Hospital	ESP	1997	S	S	-											50, 190																					2654.60	1.2113	0.0147	1.3166	0.0221	-8.7%
	EFM3s	A1	3.3a1	18	ASEF-24	Blood	Hospital	ESP	2000	S	S	-											160																					2103.49	1.1949	0.0251	1.2751	0.0360	-6.7%
	EFM3	A1	3.3a1	18	AREF-D	Blood	Hospital	ESP	1997	R	S	-											50; 75; 170; 310; 355: 395																					2743.85	0.9348	0.0481	0.9390	0.0309	-0.4%
	EFM23	A1	3.3a1	18	AREF-D.1	Blood	Hospital	ESP	2002	R	S	-											10; 15; 75; 280; 355																					3014.30	0.9624	0.0182	0.9902	0.0140	-2.9%
	EFM28	A1	3.3a1	18	AREF-2	Blood	Hospital	ESP	2004	R	S	-											10; 30; 75; 155; 310; 360																					2736.52	0.9611	0.0293	1.0611	0.0289	-10.4%
	EFH1/01	A1	3.3a1	18	AREF-56	Blood	Hospital	ESP	2001	R	S	-											10, 20, 50, 135																					2735.53	0.9229	0.0285	0.9058	0.0217	1.8%
	H182	A1	3.3a1	18	13	blood, hepatic fluid	Hospital	PRT	2002-2003	R	R	PP-4											40, 92, 140, 230																					2452.78	1.0006	0.0323	1.0229	0.0195	-2.2%
	H311	A1	3.3a1	132	54	Urine	Hospital	PRT	2002	R	R	PP-23											10, 50, 60, 200																					ND	0.9560	0.0158	ND	ND	ND
	EFM34	A1	3.3a2	17	AREF-P	Blood	Hospital	ESP	1995	R	S	-											10; 60; 190; 385																					2711.27	0.9495	0.0471	0.5919	0.1209	37.7%
	EFM39	A1	3.3a2	16	AREF-T	Blood	Hospital	ESP	2001	R	S	-											45; 80; 275																					2678.93	0.8471	0.0281	0.9200	0.0249	-8.6%
	EFM44	A1	3.3a2	63	AREF-W.2	Blood	Hospital	ESP	2000	R	S	-											18; 35; 70; 160																					ND	0.7142	0.0197	0.7747	0.0158	-8.5%
	EFM46	A1	3.3a2	103	AREF-W	Blood	Hospital	ESP	2001	R	S	-											10; 20, 75; 160; 280; 365; 390																					ND	0.8916	0.0661	0.8956	0.0223	-0.4%
	EFM47	A1	3.3a2	103	AREF-W.3	Blood	Hospital	ESP	2001	R	S	-											10; 20; 75; 280; 310; 345																					ND	0.8889	0.0470	0.9232	0.0284	-3.9%
	232/09	A1	3.3a2	17	D	Blood	Hospital	ESP	2009	R	R	PP-16											4, 7, 20, 30, 70, 300																					2809.09	0.8332	0.0742	0.9511	0.0447	-14.2%
	604/06	A1	3.3a2	17	C	Abdominal Fluid	Hospital	ESP	2006	R	R	-											10, 20, 60, 140																					2268.83	0.9804	0.0576	0.9260	0.0462	5.5%
	E1651	A1	3.3a2	16	9**	wound	Hospital	NLD	2002	R	R	X											4, 20, 45, 60, 85, 135, 170																					2690.19	0.9403	0.0306	0.7742	0.0534	17.7%
	EFM7s	A2	2.1b	69	ASEF-35	Blood	Hospital	ESP	2003	S	S	-											10; 30; 55; 300																					ND	0.7168	0.0679	0.5823	0.0314	18.8%
	EFM8s	A2	2.1b	69	ASEF-44	Blood	Hospital	ESP	2005	S	S	-											200																					ND	1.1749	0.0279	1.2546	0.0330	-6.8%
	EFH10/95	A2	2.1b	26	AREF-57	Blood	Hospital	ESP	1995	S	S	-											20, 115																					2447.86	1.2099	0.0462	1.2750	0.0882	-5.4%
	C1726	A2	2.1b	9	MLCC9-A	Chicken meat	Food	ESP	1997	S	R	A											25; 40; 200																					2362.11	1.0412	0.0225	1.1445	0.0281	-9.9%
	C1706	A2	2.1b	10	MLCC9-C	Faeces	Chicken	ESP	1996	S	R	III											50; 190																					2070.23	1.1675	0.0187	1.1375	0.0281	2.6%
	H305	A2	2.1b	5	12	Wound	Hospital	PRT	2002	S	R	D											150																					ND	1.1904	0.0267	ND	ND	ND
	EFM26s	A2	2.3a	21	ASEF-13	Blood	Hospital	ESP	1997	S	S	-											-																					ND	1.1862	0.0446	1.3356	0.0347	-12.6%
	64/3	A2	2.3a	21	AS-C	ND	ND	ND	ND	S	S	-											-																					ND	1.0332	0.0232	1.0975	0.0301	-6.2%
	EFM21s	A2	2.3a	71	ASEF-3	Blood	Hospital	ESP	1995	S	S	-											150																					2330.62	1.253455	0.0331	1.3890	0.0413	-10.8%
	EFM13s	A2	2.3a	420	ASEF-38	Blood	Hospital	ESP	2007	S	S	-											15, 20																					ND	1.1549	0.0324	1.2724	0.0437	-10.2%
	EFH2/96	A2	2.3a	25	ASEF-8	Blood	Hospital	ESP	1996	S	S	-											25																					2185.90	1.1442	0.0660	1.3038	0.0397	-13.9%
	EFM30s	A2	2.3a	25	ASEF-26	Blood	Hospital	ESP	2000	S	S	-											50, 70, 200																					2166.27	1.0756	0.0504	1.0958	0.0715	-1.9%
	BM4165	A2	2.3a	25	2	Faeces	Hospital	FRA	1987	S	R	A											40, 60, 135																					2052.42	1.0497	0.0324	1.0971	0.0392	-4.5%
	BM4147	A2	2.3a	25	1	Faeces	Hospital	FRA	1986	S	R	A											30																					ND	0.9035	0.0721	ND	ND	ND
	CEf166A	A2	2.3a	25	CEfm23	Faeces	Community	ESP	2009	R	S	-											20, 145																					2173.20	1.1805	0.0315	1.1461	0.0220	2.9%
	GE1	A2	2.3b	515	AS-A	ND	ND	ND	ND	S	S	-											-																					2375.50	1.0000	0.0273	1.0000	0.0272	ND
	EFM4s	A2	3.1	22	ASEF-2	Blood	Hospital	ESP	1995	S	S	-											240																					ND	1.1555	0.0284	1.2856	0.0210	-11.2%
	EFM11s	A2	3.1	22	ASEF-36	Blood	Hospital	ESP	2006	S	S	-											55; 270																					ND	0.9556	0.0638	0.7794	0.0443	18.4%
	EFM22s	A2	3.1	32	ASEF-5	Blood	Hospital	ESP	1995	S	S	-											-																					ND	1.1253	0.0213	1.2164	0.0539	-8.1%
	EFM12s	A2	3.1	214	ASEF-37	Blood	Hospital	ESP	2006	S	S	-											10; 100; 205; 320																					ND	0.7624	0.0339	0.9151	0.0227	-20.0%
	EFM5s	A2	3.2	29	ASEF-34	Blood	Hospital	ESP	2007	S	S	-											-																					2389.86	0.9683	0.0332	1.0262	0.0519	-6.0%
	EFM1s	A2	3.2	97	ASEF-31	Blood	Hospital	ESP	2001	S	S	-											250																					2082.76	1.1880	0.0365	1.2422	0.0558	-4.6%
	C1718	A2	3.2	29	MLCC9-G	Feaces	Hospital	ESP	1997	S	R	A											60; 155																					2860.03	1.1156	0.0309	1.1559	0.0541	-3.6%
	C851	A2	3.2	29	MLCC9-H	ND	clinical	ESP	2006	R	R	A											55; 85; 105																					2308.31	0.9359	0.0704	0.8354	0.0270	10.7%
	EFM27s	A2	3.3b	102	ASEF-20	Blood	Hospital	ESP	1999	S	S	-											7; 15; 30; 150; 190; 280; 375																					2309.98	1.1200	0.0272	0.8225	0.0403	26.6%
	EFM45	A2	3.3b	102	AREF-S	Blood	Hospital	ESP	2001	R	S	-											ND																					2522.13	0.8856	0.0570	1.0411	0.0853	-17.6%
	EFM133	A2	7	19	AREF-11.5	Blood	Hospital	ESP	2010	S	S	-											20, 120																					2076.62	1.1970	0.0250	1.3096	0.0212	-9.4%
	CEf106.3	A2	7	19	CEfm5	Feaces	Hospital	ESP	2009	R	S	-											20, 45																					2160.05	0.9277	0.0565	0.6234	0.0341	32.8%
	CEf137A	A2	7	19	CEfm5.1	Feaces	Community	ESP	2009	R	S	-											20, 155																					2777.72	1.1515	0.0236	1.2863	0.0365	-11.7%
	CEf169A	A2	7	19	CEfm5.2	Feaces	Community	ESP	2009	R	S	-											ND																					2602.96	0.9600	0.1038	0.7107	0.0855	26.0%
	CEf212A	A2	7	19	CEfm5.2'	Feaces	Community	ESP	2009	R	S	-											20, 35, 145																					ND	0.6428	0.0169	0.5982	0.0247	6.9%
