## Supplementary Table S2 for "Fitness cost of vancomycin-resistant *Enterococcus faecium* plasmids associated with hospital infection outbreaks"

### Sheet: Sheet1
			A2		A5	A6		A8	A9		A11	A12	A13		A15	A16	A17	A18		A20	A21	A22	A23		A25	Location	Function	Protein
		Receptor	GE1		GE1	GE1		GE1	GE1		GE1	GE1	GE1		GE1	GE1	GE1	GE1		GE1	GE1	GE1	GE1		GE1
		Generations	100		300	300		300	300		100	100	300		100	100	300	300		100	100	300	300		300
	Plasmid	Name	-		pH311	pH311		pH182	pH182		pBM4165	pBM4165	pBM4165		pIP501	pIP501	pIP501	pIP501		pRE25	pRE25	pRE25	pRE25		pRUM
		Size (kb; S1)	-		50	50		90	70		40, 60	30, 60	60		30	-	30	-		50	-	50	-		200
	AbR Phenotype	VAN	S		R	S		R	S		R	S	S		S	S	S	S		S	S	S	S		S
		ERY	S		R	R		R	S		R	R	S		R	S	R	S		R	S	R	S		R
	AbR Genotype	vanA	-						-				-			-		-			-		-
		ermB	-						-				-			-		-			-		-
		T41A (ACG→GCG)																								CH	Unknown	LysM domain protein			Duplication
		M1A (GTG→GCG)																								CH	Unknown	P54 protein			Frameshift
		D18V (GAT→GTT)																								CH	Unknown	ΔCell wall anchor protein			Recombination
		+123 bp (-354/-192)																								CH	Unknown; Environmental Information Processing	HP; sortase srtC5			Coding
		G→A (‑43/-125)																								CH/PL	Environmental Information Processing; Unknown	PTS system lactose-N;N'-diacetylchitobiose-beta-glucoside transporter subunit IIB; antibiotic biosynthesis monooxygenase			Stop codon
		Δ56 bp																								CH/PL	Transposition; Genome plasticity	IS3 family tnp (ISEfa8)			Intergenic
		Δ211bp																								CH/PL	Transposition; Genome plasticity	ΔIS30 family tnp (IS6770)			Delection
		K100E (AAA→GAA)																								CH/PL	Transposition; Genome plasticity	ΔIS30 family tnp (IS6770)
		Δ5719 bp																								CH/PL	Transposition; Genome plasticity; Environmental Information Processing	IS3 family tnp (ISEfa10); PTS system; epimerase; resolvase..
		Δ8635 bp																								PL	Antibiotic resistance	vanH; vanS; vanR; tnpR; tnpA; Δaadk...
		Δ2889 bp																								PL	Antibiotic resistance; Plasmid maintenance	ωδ; HP; ermBP; MLS leader peptide
		Δ17750 bp																								PL	Antibiotic resistance; Plasmid maintenance and mobility	mob; ζεωδ; ermBP; aphA(3'); str4; aadK
		Δ26956 bp																								PL	Antibiotic resistance; Plasmid maintenance and mobility	trs genes; mob; ζεωδ; ermBP; aphA(3'); str4; aadK
		Δ29623bp																								PL	Antibiotic resistance; Plasmid replication; maintenance and mobility	copR; repR pIP501; rep_trans; traG; mob; ζεωδ; ermBP; cat...
		Δ16916 bp																								PL	Antibiotic resistance; Plasmid replication; maintenance and mobility	repR pIP501; rep_trans; mob; ζεωδ; ermBP; cat...
		Δ14148 bp																								PL	Antibiotic resistance; Transposition; Genome plasticity	partial ω; ΔIS6 family tnps; Δstr; Tn1546
		Δ317b																								PL	Antibiotic resistance; Transposition; Genome plasticity	vanY; ΔIS256 family tnp (ISEf1)
		Δ17153 bp																								PL	Antibiotic resistance; Transposition; Genome plasticity	ΔTn1546; ermBP; topIII; res...
		Δ1334 bp																								PL	Plasmid copy control; Transposition; Genome plasticity	HP; copS; IS6 family tnp (IS1216E)
		A→G (178)																								PL	rep initiator protein	repE pAMbeta 1
		T→C (186)																								PL	rep initiator protein	repE pAMbeta 1
		A→G (191)																								PL	rep initiator protein	repE pAMbeta 1
		A→G (549)																								PL	rep initiator protein	repE pAMbeta 1
		T→C (578)																								PL	rep initiator protein	repE pAMbeta 1
		A→G (594)																								PL	rep initiator protein	repE pAMbeta 1
		G→A (627)																								PL	rep initiator protein	repE pAMbeta 1
		T→C (633)																								PL	rep initiator protein	repE pAMbeta 1
		G→T (246)																								PL	rep initiator protein	repE pAMbeta 1
		G→A (496)																								PL	rep initiator protein	repE pAMbeta 1
		C→T (658)																								PL	rep initiator protein	repE pAMbeta 1
		C→T (675)																								PL	rep initiator protein	repE pAMbeta 1
		C→A (250)																								PL	rep initiator protein	repR pIP501
		G→A (280)																								PL	rep initiator protein	repR pIP501
		G→A (335)																								PL	rep initiator protein	repR pIP501
		C→T (396)																								PL	rep initiator protein	repR pIP501
		A→G (532)																								PL	rep initiator protein	repR pIP501
		A→G (539)																								PL	rep initiator protein	repR pIP501
		Δ242 bp																								PL	Transposition; Genome plasticity	int/tnp/HP
		Δ743bp																								PL	Transposition; Genome plasticity	IS6 family tnp (IS1216E)
		T32A (ACT→GCT)																								CH	Transposition; Genome plasticity	ISL3 family tnp
		A→T (140)																								PL	Unknown	HP
		A→T (149)																								PL	Unknown	HP
		A→T (158)																								PL	Unknown	HP
		G→A (-284/+250)																								PL	Unknown	HPs
