## Supplementary Table S3 for "Fitness cost of vancomycin-resistant *Enterococcus faecium* plasmids associated with hospital infection outbreaks"

### Sheet: Sheet1
		Mutation	A27	A28		A30	A31		A33	A34		A36	A37	A38		A40	A41	A42	A43		A45	A46	A47	A48		A50	Location	Function	Protein
		Receptor	64/3	64/3		64/3	64/3		64/3	64/3		64/3	64/3	64/3		64/3	64/3	64/3	64/3		64/3	64/3	64/3	64/3		64/3
		Generations	100	300		300	300		300	300		100	300	300		100	100	300	300		100	100	300	300		300
	Plasmid	Name	-	-		pH311	pH311		pH182	pH182		pBM4165	pBM4165	pBM4165		pIP501	pIP501	pIP501	pIP501		pRE25	pRE25	pRE25	pRE25		pRUM
		Size (kb; S1)	-	-		50	50, 200		90	60		40, 60	40, 60	60		30	-	30	-		50	25	50	-		200
	AbR Phenotype	VAN	S	S		R	S		R	S		R	R	S		S	S	S	S		S	S	S	S		S
		ERY	S	S		R	R		R	S		R	R	S		R	S	R	S		R	S	R	S		R
	AbR Genotype	vanA	-	-			-			-				-			-		-			-		-
		ermB	-	-						-				-			-		-			-		-
	MUTATIONS	A→T (-207/-254)																									CH	Amino acid metabolism	Arginine deiminase (arcA)/Crp family transcriptional regulator			Duplication
		Q410P (CAA→CCA)																									CH	Carbohydrate metabolism	Sucrose‑6‑phosphate hydrolase (scrB)			Frameshift
		I85V (ATT→GTT)																									CH	Carbohydrate metabolism	Sucrose‑6‑phosphate hydrolase (scrB)			Recombination
		T→C (-39/-122)																									CH	Carbohydrate metabolism; Transcriptional regulator	N-acylglucosamine-6-phosphate 2-epimerase (nanE)/phosphosugar-binding transcriptional (rpiR)			Coding
		T→C (-51/-110)																									CH	Carbohydrate metabolism; Transcriptional regulator	N-acylglucosamine-6-phosphate 2-epimerase (nanE)/phosphosugar-binding transcriptional (rpiR)			Stop codon
		A→G (-90/-71)																									CH	Carbohydrate metabolism; Transcriptional regulator	N-acylglucosamine-6-phosphate 2-epimerase (nanE)/phosphosugar-binding transcriptional (rpiR)			Intergenic
		C→T (+33/+99)																									CH	Carbohydrates metabolism; Biosynthesis of secondary metabolites	Aldose-1-epimerase (galM4)/glycerol-3-phosphate acyltransferase PlsY (plsY)			Delection
		Q18R (CAA→CGA)																									CH	Defence mechanism	Restriction endonuclease subunit S
		E135G (GAA→GGA)																									CH	DNA replication and repair	DNA polymerase IV (dinB1)
		S30N (AGT→AAT)																									CH	DNA replication and repair	DNA polymerase IV (dinB2)
		R29N (AGG→AAT)																									CH	DNA replication and repair	DNA polymerase IV (dinB2)
		L334S (TTG→TCG)																									CH	DNA replication and repair	DNA-directed RNA polymerase sigma subunit SigL
		Q396* (CAA→TAA)																									CH	DNA replication and repair	RNA polymerase sigma‑54 factor 1 (rpoN1)
		M1K (ATG→AAG)																									CH	DNA replication and repair	RNA polymerase sigma‑54 factor 1 (rpoN1)
		D405E (GAC→GAG)																									CH	DNA replication and repair	RNA polymerase sigma‑54 factor 1 (rpoN1)
		Q12* (CAG→TAG)																									CH	DNA replication and repair	RNA polymerase sigma‑54 factor 1 (rpoN1)
		T53K (ACG→AAG)																									CH	Environmental Information Processing	Mannose permease IIC component (PTS system; manY)
		W140* (TGG→TGA)																									CH	Environmental Information Processing	Mannose permease PTS family mannose/fructose/sorbose porter component IIC (manY)
		9 bp x2																									CH	Environmental Information Processing	Mannose permease PTS family mannose/fructose/sorbose porter component IIC (manY)
		+A (-293/-413)																									CH	Environmental Information Processing	Metal-dependent phosphohydrolase (ybeZ)/phosphate starvation-inducible protein PhoH
		G8S (GGT→AGT)																									CH	Environmental Information Processing	Oligopeptide ABC superfamily ATP binding cassette transporter (dppE)
		Δ5bp (153-157/915 nt)																									CH	Environmental Information Processing	PTS family mannose/fructose/sorbose porter component IID (maz1)
		K99R (AAA→AGA)																									CH	Environmental Information Processing	PTS system beta‑glucoside‑specific EIIBCA component (bglF)
		*95L (TAG→TTG)																									CH	Environmental Information Processing	PTS system fructose IIA component
		Δ15bp																									CH	Environmental Information Processing	PTS system trehalose‑specific EIIBC component (treB)
		Q484P (CAA→CCA)																									CH	Environmental Information Processing	PTS system trehalose‑specific EIIBC component (treB)
		2 bp→AG (860-861/1020 nt)																									CH	Cell Wall Enzymes	N-acetylmuramoyl-L-alanine amidase
		A→G (214)																									CH	Cell Wall Enzymes	N-acetylmuramoyl-L-alanine amidase (partial)
		G→A (-477/+699)																									CH	Enzymes	SGNH subfamily hydrolase/asparaginyl-tRNA synthase
		Δ292bp																									CH	Genetic Information Processing	16S rRNA; tRNA-Alanine
		G→A (-1/+16)																									CH	Genetic Information Processing	tRNA‑Asp/tRNA‑Met
		A→G (195/1558nt)																									CH	Genetic Information Processing	Δ16S ribosomal RNA
		E289* (GAA→TAA)																									CH	Inorganic ion transport and metabolism	CorA-like Mg2+ transporter protein (corA2)
		L312* (TTA→TAA)																									CH	Inorganic ion transport and metabolism	CorA-like Mg2+ transporter protein (corA2)
		Q183K (CAA→AAA)																									CH	Inorganic ion transport and metabolism	CorA-like Mg2+ transporter protein (corA2)
		D181Y (GAT→TAT)																									CH	Inorganic ion transport and metabolism	CorA-like Mg2+ transporter protein (corA2)
		A123E (GCA→GAA)																									CH	Inorganic ion transport and metabolism	CorA-like Mg2+ transporter protein (corA2)
		Δ1bp (281/2835 nt)																									CH	Inorganic ion transport and metabolism	CorA-like Mg2+ transporter protein (corA2)
		Q12* (CAG→TAG)																									CH	Inorganic ion transport and metabolism	CorA-like Mg2+ transporter protein (corA2)
		S185R (AGC→AGA)																									CH	Inorganic ion transport and metabolism	CorA-like Mg2+ transporter protein (corA2)
		E334* (GAA→TAA)																									CH	Lipid metabolism	Alpha‑monoglucosyl-diacylglycerol synthase (mgs)
		R219W (CGG→TGG)																									CH	Lipid metabolism	Lipoteichoic acid synthase LtaS Type Iic (ltaS1)
		2bp→CG (2494-5/3402 nt)																									CH	Tissue adherence	Collagen-binding protein
		2 bp→CG (2594-5/3123nt)																									CH	Tissue adherence	Collagen-binding protein
		I865T (ATA→ACA)																									CH	Tissue adherence	Collagen-binding protein
		Δ374bp																									CH	Tissue adherence	LPXTG-motif cell wall anchor domain protein
		Δ39bp																									CH	Tissue adherence	Pilus subunit protein EbpCfm (fms9)
		Δ374 bp																									CH	Tissue adherence	Surface protein; Collagen-binding protein
		Y51H (TAC→CAC)																									CH	Transcription regulator	ArpU family phage transcriptional regulator
		Δ404bp																									CH	Transcription regulator	ArpU family phage transcriptional regulator
		A→G (263)																									CH	Transcription regulator	ArpU family phage transcriptional regulator
		A→C (294)																									CH	Transcription regulator	ArpU family phage transcriptional regulator
		A→G (189)																									CH	Transcription regulator	ArpU family phage transcriptional regulator
		34bp x 2																									CH	Transcription regulator	DeoR family transcriptional regulator (srlR)
		+A (149/1026nt)																									CH	Transcription regulator	HTH‑type transcriptional repressor (purR)
		A513T (GCT→ACT)																									CH	Transcription regulator	Transcriptor regulator LevR family
		E20K (GAA→AAA)																									CH	Transcription regulator	Transcriptor regulator ompR family
		Δ1bp (177/714 nt)																									CH	Transcription regulator	Trehalose operon transcrip repressor (treR)
		+T (178/714nt)																									CH	Transcription regulator	Trehalose operon transcrip repressor (treR)
		C→T (+124/-118)																									CH	Transcription regulator; DNA repair	phosphosugar-binding transcriptional (rpiR)/resolvase family site-specific recombinase
		C→T (-14/-83)																									CH	Transcription regulator; Tansporter	Trehalose operon transcrip repressor (treR)/PTS family trehalose porter component IIABC (treB)
		Δ3bp (493-495/1785NT)																									CH	Transporters	ABC-type multidrug transport system, ATPase and permease component
		A358T (GCT→ACT)																									CH	Transporters	Putative ABC transporter ATP‑binding protein YheS (yheS4)
		I194T (ATA→ACA)																									CH	Transposition; Genome plasticity	IS1182 family tnp (ISEfa12)
		C→A (-197/-157)																									CH	Transposition; Genome plasticity	IS200-like family tnp/IS3 family tnp (ISEfa10)
		A→G (-245/-109)																									CH	Transposition; Genome plasticity	IS200-like family tnp/IS3 family tnp (ISEfa10)
		T→C (-299/-55)																									CH	Transposition; Genome plasticity	IS200-like family tnp/IS3 family tnp (ISEfa10)
		A→G (-329/-55)																									CH	Transposition; Genome plasticity	IS200-like family tnp/IS3 family tnp (ISEfa10)
		T→C (-343/-11)																									CH	Transposition; Genome plasticity	IS200-like family tnp/IS3 family tnp (ISEfa10)
		A→C (349)																									CH	Transposition; Genome plasticity	IS3 family tnp (ISEfa10)
		H64R (CAT→CGT)																									CH	Transposition; Genome plasticity	IS3 family tnp (ISEfa10)
		K103E (AAA→GAA)																									CH	Transposition; Genome plasticity	IS3 family tnp (ISEfa10)
		M89T (ATG→ACG)																									CH	Transposition; Genome plasticity	IS30 family tnp (IS6770)
		A104G (GCT→GGT)																									CH	Transposition; Genome plasticity	IS30 family tnp (IS6770)
		S92A (TCC→GCC)																									CH	Transposition; Genome plasticity	IS6 family tnp (IS1216V)
		T→G (-19/+129)																									CH	Transposition; Genome plasticity; Unknown	IS982 family tnp (ISEfm1)/HP
		K212Q (AAG→CAG)																									CH	Unknown	HP
		I146T (ATA→ACA)																									CH	Unknown	HP
		Δ1bp (992/1218 nt)																									CH	Unknown	HP
		G338V (GGT→GTT)																									CH	Unknown	HP
		C→A (-34/+99)																									CH	Unknown	HP/Organic hydroperoxide resistance protein (ohrB)
		15 bp x2																									CH	Unknown	HP/Organic hydroperoxide resistance protein (ohrB)
		T99A (ACT→GCT)																									CH	Unknown	LysM domain protein
		G→A (-127/-85)																									CH	Unknown	TerC family integral membrane protein/signal peptidase I (spsB)
		A37S (GCC→TCC)																									CH	Unknown	Uncharacterized membrane protein YfcA
		A→G (-381/+174)																									CH	Unknown; Defense mechanism	HP/restriction endonuclease subunit S
		T→C (-415/+140)																									CH	Unknown; Defense mechanism	HP/restriction endonuclease subunit S
		S44A (TCT→GCG)																									CH/PL	DNA replication and repair	DNA polymerase IV (dinB2)
		2 bp→CT (173-174/1326nt)																									CH/PL	DNA replication and repair	DNA polymerase IV (dinB2)
		E390D (GAA→GAC)																									CH/PL	DNA replication and repair	DNA polymerase IV (dinB2)
		2 bp→AC (1176-1177/1326nt)																									CH/PL	DNA replication and repair	DNA polymerase IV (dinB2)
		3 bp→AAA (184-186/1326nt)																									CH/PL	DNA replication and repair	DNA polymerase IV (dinB2)
		E58A (GAA→GCA)																									CH/PL	DNA replication and repair	DNA polymerase IV (dinB2)
		T66S (ACA→TCA)																									CH/PL	DNA replication and repair	DNA polymerase IV (dinB2)
		2 bp→AA (1080-1081/1326nt)																									CH/PL	DNA replication and repair	DNA polymerase IV (dinB2)
		F371V (TTT→GTT)																									CH/PL	DNA replication and repair	DNA polymerase IV (dinB2)
		Δ2082bp																									CH/PL	Transposition; Genome plasticity	IS1182 family tnp (IS1182), ΔIS6 family tnp (IS1216E)
		Δ508 bp																									CH/PL	Transposition; Genome plasticity	ΔIS6 family tnp (IS1216E)
		A→G (-260/-37)																									CH/PL	Transposition; Genome plasticity; DNA replication and repair	IS30 family tnp (IS6770)/DNA polymerase V (dinB2)
		Y75D (TAC→GAC)																									CH/PL	Unknown	HP
		T32A (ACC→GCA)																									CH/PL	Unknown	HP
		D45E (GAT→GAG)																									CH/PL	Unknown	HP
		K48E (AAA→GAA)																									CH/PL	Unknown	HP
		A13V (GCA→GTA)																									CH/PL	Unknown	HP
		H34N (CAT→AAT)																									CH/PL	Unknown	HP
		V47A (GTG→GCG)																									CH/PL	Unknown	HP
		L42F (CTC→TTC)																									CH?	Unknown	HP
		Δ3070 bp																									PL	Antibiotic resistance	MLS leader peptide; ermB; orf15 to orf18
		A121E (GCG→GAG)																									PL	Antibiotic resistance	Sensor protein VanS
		Δ30601 bp																									PL	Antibiotic resistance; Plasmid replication, maintenance and mobility	pIP501 (cat, ermB, repR, mob, ωεζ)
		Δ5111bp																									PL	Antibiotic resistance; Transposition; Genome plasticity	2 ΔIS6 family tnp (IS1216E), vanR, vanS, vanH, vanA, vanX
		Δ13503 bp																									PL	Antibiotic resistance; Transposition; Genome plasticity	ΔIS6 family tnp (IS1216); Tn1546; Δstr; ΔIS6 family tnp (ISS1N)
		Δ24625 bp																									PL	Cellular processes; Transposition; Genome plasticity; Defense mechanism; Transporter	ΔIS6 family tnp (ISS1N); Δcitocromo P450; PTS system; endonucleases; hsdR, hsdS, hsdM; McrBC
		Δ12 bp																									PL	DNA replication and repair	Single-strand DNA binding protein (ssb)
		Δ2097 bp																									PL	DNA replication and repair; Unknown	ssb; HPs
		Δ2430 bp																									PL	DNA replication and repair; Unknown	ssb; HPs
		Δ7623 bp																									PL	Plasmid mobility; Unknwon	traG; HPs
		Δ10218 bp																									PL	Plasmid mobility; Unknwon	traG; HPs
		Δ956bp																									PL	Tissue adherence	LPXTG family cell surface protein Fms20
		Δ8344 bp																									PL	Tissue adherence; Unknwon	Cell wall anchor protein; 3 peptidase C60; HPs
		E56K (GAA→AAA)																									PL	Transposition; Genome plasticity	ΔIS3 family tnp (ISEfa8)
		Δ519 bp																									PL	Transposition; Genome plasticity	ΔIS6 family tnp (IS1297)
		Δ1386 bp																									PL	Transposition; Genome plasticity	ΔIS982 family (ISEfm1); HP; Hydrolase; ΔIS6 family tnp (IS1216E)
		Δ6474 bp																									PL	Transposition; Genome plasticity	Δrep1(pAMβ1); HPs; ΔtopB; fetA; fetB; Man-6-phos isomerase; ΔIS3 family tnp (IS1485)
		Δ10215 bp																									PL	Transposition; Genome plasticity; Carbohydrate metabolism	ΔIS3 family tnp (IS1485); lac operon
		Δ7100 bp																									PL	Transposition; Genome plasticity; Plasmid maintenance	ΔIS6 family tnp (ISS1N); IS256 family tnp (ISEfm2); int; xerS; mazE; toxin; ΔIS3 family tnp (IS1485)
		Δ8072 bp																									PL	Transposition; Genome plasticity; Plasmid replication, maintenance and mobility	IS982 family tnp (ISEfm1); relE, mazE; repA (repA_N pLG1); traE
		Δ7198 bp																									PL	Transposition; Genome plasticity; Plasmid replication; Unknwon	ΔIS3 family tnp (IS1485); clpL; ΔIS256 family tnp; ΔrepR; HPs
		Δ4891 bp																									PL	Transposition; Genome plasticity; Plasmid replication; Unknwon	ΔIS6 family tnp (IS1216); mazE; relE; HPs; tnp
		Δ4361 bp																									PL	Transposition; Genome plasticity; Unknwon; Bacteriocin	HPs; bacteriocin (TW21); hisJ-like; acetyltransferase; ΔIS982 family (ISEfm1)
		Δ1386 bp																									PL	Unknown	HP
		Δ11 bp																									PL	Unknown	HP/HP
		Δ953 bp																									PL	Unknown	HPs
		Δ907 bp																									PL	Unknown	HPs
		Δ731 bp																									PL	Unknown	HPs
		Δ2430 bp																									PL	Unknown; DNA replication and repair	HPs, ssb (partial)
		G→A (353)																									PL	Unknown;Transposition; Genome plasticity	HP; IS6 family tnp (IS1216)
		Δ941 bp																									PL	Unknwon	Peptidase M23
		Δ941 bp																									PL	Unknwon	Peptidase M23
		Δ956bp																									PL	Unknwon	Pilus assembly protein
